# *Plasmodium* Kinesin-8X associates with mitotic spindles and is essential for oocyst development during parasite proliferation and transmission

**DOI:** 10.1101/665836

**Authors:** Mohammad Zeeshan, Fiona Shilliday, Tianyang Liu, Steven Abel, Tobias Mourier, David J. P. Ferguson, Edward Rea, Rebecca R. Stanway, Magali Roques, Desiree Williams, Emilie Daniel, Declan Brady, Anthony J. Roberts, Anthony A. Holder, Arnab Pain, Karine G. Le Roch, Carolyn A. Moores, Rita Tewari

**Affiliations:** School of Life Sciences, Queens Medical Centre, University of Nottingham, Nottingham, NG7 2UH, UK; Institute of Structural and Molecular Biology, Department of Biological Sciences, Birkbeck College, London, WC1E 7HX, United Kingdom; Department of Molecular, Cell and Systems Biology, University of California Riverside, 900 University Ave, Riverside, CA, 92521, USA; Computational Bioscience Research Center, Biological Environmental Sciences and Engineering Division, King Abdullah University of Science and Technology, Thuwal, Jeddah 23955-6900, Kingdom of Saudi Arabia; Nuffield Department of Clinical Laboratory Science, University of Oxford, John Radcliffe Hospital, Oxford OX3 9DU, UK; Department of Biological and Medical Sciences, Faculty of Health and Life Science, Oxford Brookes University, Gipsy Lane, Oxford OX3 0BP, UK; Institute of Cell Biology, University of Bern, Bern 3012, Switzerland; Malaria Parasitology Laboratory, The Francis Crick Institute, London, NW1 1AT, UK

## Abstract

Kinesin-8 proteins are microtubule motors that are often involved in regulation of mitotic spindle length and chromosome alignment. They move towards the ends of spindle microtubules and regulate the dynamics of these ends due, at least in some species, to their microtubule depolymerization activity. *Plasmodium spp*. exhibit an atypical endomitotic cell division in which chromosome condensation and spindle dynamics are not well understood in the different proliferative stages. Genome-wide homology analysis of *Plasmodium spp*. revealed the presence of two Kinesin-8 motor proteins (Kinesin-8X and Kinesin-8B). Here we have studied the biochemical properties of Kinesin-8X and its role in parasite proliferation. *In vitro*, Kinesin-8X showed motile and depolymerization activities like other Kinesin-8 motors. To understand its role in cell division, we have used protein tagging and live cell imaging to define the location of *Plasmodium* Kinesin-8X during all proliferative stages of the *P berghei* life cycle. Furthermore, we have used gene targeting to analyse the function of Kinesin-8X. The results reveal a spatio-temporal involvement of Kinesin-8X in spindle dynamics and its association with both mitotic and meiotic spindles and the putative microtubule organising centre (MTOC). Deletion of the Kinesin-8X gene showed that this protein is required for endomitotic division during oocyst development and is therefore necessary for parasite replication within the mosquito gut, and for transmission to the vertebrate host. Consistently, transcriptome analysis of *Δkinesin-8X* parasites reveals modulated expression of genes involved mainly in microtubule-based processes, chromosome organisation and the regulation of gene expression supporting a role in cell division.

**Author Summary:** Kinesins are microtubule-based motors that play key roles in intracellular transport, cell division and motility. Members of the Kinesin-8 family contribute to chromosome alignment during cell division in many eukaryotes. However, the roles of kinesins in the atypical cell division in *Plasmodium*, the causative agent of malaria, is not known. In contrast to many other eukaryotes, *Plasmodium* proliferates by endomitosis, in which genome replication and division occur within a nucleus bounded by a persistent nuclear envelope. We show that the *Plasmodium* genome encodes only nine kinesins and we further investigate the role of Kinesin-8X throughout the *Plasmodium* life cycle using biochemical and gene targeting approaches. We show that *Plasmodium* Kinesin-8X has microtubule-based motility and depolymerization activity. We also show that Kinesin-8X is probably localized on putative MTOCs and spindles during cell division in most of the stages of *P. berghei* life cycle. By gene deletion we demonstrate that Kinesin-8X is essential for normal oocyst development and sporozoite formation. Genome-wide RNA analysis of *Δkinesin-8X* parasites reveals modulated expression of genes involved in microtubule-based processes. Overall, the data suggest that Kinesin-8X is a molecular motor that plays essential roles during endomitosis in oocyst development in the mosquito, contributing to parasite transmission.
