## Supplementary material for "*Plasmodium* Kinesin-8X associates with mitotic spindles and is essential for oocyst development during parasite proliferation and transmission": S1 Table

### Sheet: Table S1A
Apicomplexa data sets used for Kinesin detection
	Organism	Source	version	reference
	Plasmodium berghei ANKA	PlasmoDB	38	(1,2)
	Plasmodium chabaudi chabaudi	PlasmoDB	38	(1,2)
	Plasmodium yoelii 17X	PlasmoDB	38	(1,2)
	Plasmodium knowlesi H	PlasmoDB	38	(1,3)
	Plasmodium vivax Sal1	PlasmoDB	38	(1,4)
	Plasmodium falciparum PF3D7	PlasmoDB	38	(1,5)
	Plasmodium reichenowi CDC	PlasmoDB	38	(1,6)
	Theileria annulata Ankara	PiroplasmaDB	38	(7,8)
	Theileria parva Muguga	PiroplasmaDB	38	(7,9)
	Babesia bovis T2Bo	PiroplasmaDB	38	(7,10)
	Toxoplasma gondii ME49	ToxoDB	38	(11)
	Neospora caninum LIV	ToxoDB	38	(11,12)
	Eimeria tenella Houghton	ToxoDB	38	(11,13)
	Cryptosporium hominis TU502	CryptoDB	38	(14,15)
	Cryptosporium parvum Iowa II	CryptoDB	38	(14,16)
Additonal data sets used for building lineage-specific HMMs
	Organism	Source	version
	Chromera velia CCMP2878	CryptoDB	38	(14,17)
	Vitrella brassicaformis CCMP3155	CryptoDB	38	(14,17)
	Symbiodinium minutum	OIST	v1.2	(18)
	Perkinsus marinus	Ensembl	JCVI_PMG_1.0	(19)
	Ichthyophthirius multifiliis	Ensembl	JCVI-IMG1-V.1	(19)
	Tetrahymena thermophilia	Ensembl	JCVI-TTA1-2.2	(19,20)
References
1	C. Aurrecoechea et al., PlasmoDB: a functional genomic database for malaria parasites. Nucleic acids research 37, D539-543 (2009).
2	T. D. Otto et al., A comprehensive evaluation of rodent malaria parasite genomes and gene expression. BMC Biol 12, 86 (2014).
3	A. Pain et al., The genome of the simian and human malaria parasite Plasmodium knowlesi. Nature 455, 799-803 (2008).
4	J. M. Carlton et al., Comparative genomics of the neglected human malaria parasite Plasmodium vivax. Nature 455, 757-763 (2008).
5	M. J. Gardner et al., Genome sequence of the human malaria parasite Plasmodium falciparum. Nature 419, 498-511 (2002).
6	T. D. Otto et al., Genome sequencing of chimpanzee malaria parasites reveals possible pathways of adaptation to human hosts. Nature communications 5, 4754 (2014).
7	C. Aurrecoechea et al., EuPathDB: a portal to eukaryotic pathogen databases. Nucleic acids research 38, D415-419 (2010).
8	A. Pain et al., Genome of the host-cell transforming parasite Theileria annulata compared with T. parva. Science 309, 131-133 (2005).
9	M. J. Gardner et al., Genome sequence of Theileria parva, a bovine pathogen that transforms lymphocytes. Science 309, 134-137 (2005).
10	K. A. Brayton et al., Genome sequence of Babesia bovis and comparative analysis of apicomplexan hemoprotozoa. PLoS pathogens 3, 1401-1413 (2007).
11	B. Gajria et al., ToxoDB: an integrated Toxoplasma gondii database resource. Nucleic acids research 36, D553-556 (2008).
12	A. J. Reid et al., Comparative genomics of the apicomplexan parasites Toxoplasma gondii and Neospora caninum: Coccidia differing in host range and transmission strategy. PLoS pathogens 8, e1002567 (2012).
13	A. J. Reid et al., Genomic analysis of the causative agents of coccidiosis in domestic chickens. Genome research 24, 1676-1685 (2014).
14	M. Heiges et al., CryptoDB: a Cryptosporidium bioinformatics resource update. Nucleic acids research 34, D419-422 (2006).
15	P. Xu et al., The genome of Cryptosporidium hominis. Nature 431, 1107-1112 (2004).
16	M. S. Abrahamsen et al., Complete genome sequence of the apicomplexan, Cryptosporidium parvum. Science 304, 441-445 (2004).
17	Y. H. Woo et al., Chromerid genomes reveal the evolutionary path from photosynthetic algae to obligate intracellular parasites. Elife 4, e06974 (2015).
18	E. Shoguchi et al., Draft assembly of the Symbiodinium minutum nuclear genome reveals dinoflagellate gene structure. Curr Biol 23, 1399-1408 (2013).
19	P. J. Kersey et al., Ensembl Genomes 2018: an integrated omics infrastructure for non-vertebrate species. Nucleic acids research 46, D802-D808 (2018).
20	J. A. Eisen et al., Macronuclear genome sequence of the ciliate Tetrahymena thermophila, a model eukaryote. PLoS Biol 4, e286 (2006).

### Sheet: Table S1B
	pber	pcha	pyoe	pkno	pviv	pfal	prei	tann	tpar	bbov	tgon	ncan	eten	chom	cpar
Kinesin-1														Chro.60321	cgd6_2790
Kinesin-2											TGME49_207665	NCLIV_002620	ETH_00031885
Kinesin-3											TGME49_218210	NCLIV_062040	ETH_00025240
											TGME49_221420	NCLIV_004960	ETH_00004750
													ETH_00017345
Kinesin-4	PBANKA_1208200	PCHAS_1208900	PY17X_1211400	PKNH_0809600	PVX_094710
Kinesin-5	PBANKA_0807700	PCHAS_0808000	PY17X_0810900	PKNH_0824300	PVX_095355	PF3D7_0317500	PRCDC_0316800				TGME49_297110	NCLIV_006210	ETH_00001490	Chro.60483	cgd6_4210
Kinesin-8B	PBANKA_0202700	PCHAS_02011000	PY17X_0204100	PKNH_0202500	PVX_081250	PF3D7_0111000	PRCDC_0108800				TGME49_253110	NCLIV_007650	ETH_00013460
Kinesin-8X	PBANKA_0805900	PCHAS_080620	PY17X_0809100	PKNH_0821800	PVX_095265	PF3D7_0319400	PRCDC_0318700	TA16310	TP01_1097	BBOV_IV003380	TGME49_249020	NCLIV_065120	ETH_00039215	Chro.30351	cgd3_3090
Kinesin-9											TGME49_211910	NCLIV_049330	ETH_00030910
											TGME49_230020	NCLIV_030700	ETH_00013850
Kinesin-13	PBANKA_1458300	PCHAS_1460600	PY17X_1460900	PKNH_1464800	PVX_101150	PF3D7_1245100	PRCDC_1244500	TA14570	TP02_0685	BBOV_II007750	TGME49_287160	NCLIV_013810	ETH_00040625	Chro.80383	cgd8_3300
Kinesin-14											TGME49_285410	NCLIV_014870	ETH_00009710	Chro.30298	cgd3_2590
Kinesin-15	PBANKA_1458800	PCHAS_1461100	PY17X_1461400	PKNH_1465300	PVX_101175	PF3D7_1245600	PRCDC_1245000				TGME49_206570	NCLIV_044255
											TGME49_319710	NCLIV_010430
Kinesin-20	PBANKA_0622400	PCHAS_0624100	PY17X_0625100	PKNH_0320300	PVX_096095	PF3D7_0724900	PRCDC_0722100				TGME49_224880	NCLIV_047830	ETH_00034870
X3	PBANKA_0609500	PCHAS_0611200	PY17X_0612000	PKNH_1311100	PVX_084580	PF3D7_1211000	PRCDC_1210300				TGME49_274020	NCLIV_033720	ETH_00019085
											TGME49_273560	NCLIV_034090
X4	PBANKA_0902400	PCHAS_0703700	PY17X_0903800	PKNH_0944500	PVX_092930	PF3D7_1146700	PRCDC_1145000
X6														Chro.60227	cgd6_1920
X10											TGME49_286660	NCLIV_013990
Kinesin-like	PBANKA_1224100	PCHAS_1224700	PY17X_1227300	PKNH_0112300	PVX_088220	PF3D7_0806600	PRCDC_0806200				TGME49_270210	NCLIV_036440	ETH_00013785	Chro.60225	cgd6_1900
											TGME49_315845	NCLIV_058490	ETH_00029500
											TGME49_267370	NCLIV_038810	ETH_00032010
