## Supplementary material for "*Plasmodium* Kinesin-8X associates with mitotic spindles and is essential for oocyst development during parasite proliferation and transmission": S2 Table

### Sheet: Primers used in Kinesin8X study
Name	Sequence (5’ to 3’)	Notes
Primers used for GFP tag construct
T1931	CCCCGGTACCCAGAGACAGTAAACTAACACATTTG	KpnI site underlined
T1932	CCCCGGGCCCTTTATTTTTAACTTTTTGTTTTTTGAGTATTAAATTTTCG	ApaI site underlined
Int193	AGGGGAACGATTTAAAGAGGGT
ol492	ACGCTGAACTTGTGGCCG
Primers used for knockout construct
N1051	CCCCGGGCCCCAAGTGTGCATAATTAGAGTGTATTA	ApaI site underlined
N1052	GGGGAAGCTTGCTTGAGCTAATCGTACTATTTTCG	HindIII site underlined
N1053	CCCCGAATTCGTGAAAATACAGACGAAAATTTAATACTC	EcoRI site underlined
N1054	GGGGTCTAGACTGACTATATATATACATAGCATGC	XbaI site underlined
N105 KO1	CTTCTAGAAAATGCTTCCAAGAATC
N105 KO2	GTAGGAAGTCCTATCAGTATAATG
INT N105	CCCTAATTTTGTGTAGATTATATGG
ol248	GATGTGTTATGTGATTAATTCATACAC
Primers used for qRT PCR
hsp70 FW	GTATTATTAATGAACCCACCGCT	PBANKA_081890
hsp70 RV	GAAACATCAAATGTACCACCTCC
arginyl-tRNA FW	TTGATTCATGTTGGATTTGGCT	PBANKA_143420
arginyl-tRNA RV	ATCCTTCTTTGCCCTTTCAG
kinesin8X-FW	ACCCTTGATTCCTCATGTCTTCAA	PBANKA_080590
kinesin8X-RV	TTTTTCCTGAGCCGGTTGCT
kinesin5-FW	CAGTAGCGGATGTACTACAAAGGA	PBANKA 080770
kinesin5-RV	TGCTAGGCACATTTGGATTGTTT
myosinK-FW	CAAAATCATACAAATAAGCAAAAGGAAAGG	PBANKA_090850
myosinK-RV	GGATAATCAGTACATCTGTTACGTC
dynein-FW	CTGCCGCTGAAGGATTATGT	PBANKA_041610
dynein-RV	GCATCTTCTAGTCGCCCTGT
smc1-FW	AAGCAATAGTAAAGAAACAGTGGAA	PBANKA_0917500
smc1-RV	AGACAAGTTTTGGTTTTGGTTTCA
smc2-FW	TGAAATTGATGCGGCATTGGAT	PBANKA_141690
smc2-RV	CATCTGCATGAGAAAACATGCCT
ap2G-FW	CCGACAAATCAAATAATAGTAACACG	PBANKA_1437500
ap2G-RV	GTTCACCGATGCTACTATTGAGTA
ap2G2-FW	GACCTACTGGAGTGTCAGGT	PBANKA_103430
ap2G2-RV	CCGCCACTAACTTTATATTGAGC
ap2-SP-FW	GACCTACTGGAGTGTCAGGT	PBANKA_103430
ap2-SP-RV	CCGCCACTAACTTTATATTGAGC
ark2-FW	GAAACCGGGCAACTGAACTAATT	PBANKA_132980
ark2-RV	GGCATTCATGCCAAATCTTGAAG
crK3-FW	AGCGGACATGTGGAAGTAGC	PBANKA_040740
crK3-RV	CCCCCACTATTTCGCTTGTAT
kinesin4-FW	GTAACCCTTTATTTACCGCTGAT	PBANKA_071730
kinesin4-RV	TAATCATTGTTATTGGGAACCCC
dynein730-FW	ACAACGGACAGAGACGGATT	PBANKA_1208200
dynein730-RV	AGGGCTTGTGGAATGTCTGA
dynein540-FW	GCATACTTTTCCATGCCAGTACT	PBANKA_0925400
dynein540-RV	GCAACTCCGGCTAAAATCCA
nuf2-FW	TGACCCAGTACCTAAGCTACCT	PBANKA_0414300
nuf2-RV	ACGTCTTCAGTTGTTGGGTGT
ap2-O2-FW	AACGAGCTATTCCAGGCACC	PBANKA_1231600
ap2-O2-RV	GCTCTGTCCTTTTCGTCGCT
sec7-putative-FW	CTACCGGGAGAAGCACAATT	PBANKA_1306800
sec7-putative-RV	GCATGCCCACTTTCGCTTAA
NOT fam ptr-FW	TGGGATCAGAAGTAACATCTACATCA	PBANKA_1025500
NOT fam ptr-RV	TCCATCATTTATCATCACAAAATCACC
rcc-FW	CGCTTTTGTTTCAAAAGATGGCG	PBANKA_0820800
rcc-RV	TGCTTGGAGCCTTGCAATTG
hmg-FW	TGGCCACAAAAGGAAACAATT	PBANKA_0604500
hmg-RV	TGTCTCCATTCACAGCATTCAGA
kinesin13-FW	GGCAAACAGGTAGCGGGAAA	PBANKA 145830
kinesin13-RV	CTTTGCCCATATGGCTGGGA
kinesin8B-FW	CGAAGGAGGGTTCTCCTAATG	PBANKA_020270
Kinesin8B-RV	TGGTGTCCTTCCCTTTCCTG
ctrp-FW	ACCTCCCGTTTTAGATGGATCG	PBANKA_0412900
ctrp-RV	ATGTGGTGTCTCTCCTCCATT
soap-FW	AAGGCATCTTCACGATCCGA	PBANKA_1037800
soap-RV	TTAGTCCCTTTGCATGTGCG
p28-FW	CAATCCAGTATGCTCATGTGATATA	PBANKA_051490
p28-RV	GTCAATTTGCATTCTTCTGCAGC
